# Evaluation of whole genome amplification and bioinformatic methods for the characterization of *Leishmania* genomes at a single cell level

**DOI:** 10.1101/2020.02.20.957621

**Authors:** Hideo Imamura, Marlene Jara, Pieter Monsieurs, Mandy Sanders, Ilse Maes, Manu Vanaerschot, Matthew Berriman, James A. Cotton, Jean-Claude Dujardin, Malgorzata A. Domagalska

## Abstract

Here, we report a pilot study paving the way for further single cell genomics studies in *Leishmania*. First, the performances of two commercially available kits for Whole Genome Amplification (WGA), PicoPlex and RepliG was compared on small amounts of *Leishmania donovani* DNA, testing their ability to preserve specific genetic variations, including aneuploidy levels and SNPs. We show here that the choice of WGA method should be determined by the planned downstream genetic analysis, Picoplex and RepliG performing better for aneuploidy and SNP calling, respectively. This comparison allowed us to evaluate and optimize corresponding bio-informatic methods. As PicoPlex was shown to be the preferred method for studying single cell aneuploidy, this method was applied in a second step, on single cells of *L. braziliensis*, which were sorted by fluorescence activated cell sorting (FACS). Even sequencing depth was achieved in 28 single cells, allowing accurate somy estimation. A dominant karyotype with three aneuploid chromosomes was observed in 25 cells, while two different minor karyotypes were observed in the other cells. Our method thus allowed the detection of aneuploidy mosaicism, and provides a solid basis which can be further refined to concur with higher-throughput single cell genomic methods.
