## supplementary data 1 for "Evaluation of whole genome amplification and bioinformatic methods for the characterization of *Leishmania* genomes at a single cell level"

### Sheet: title page
Supplementary table
Evaluation of whole genome amplification and bioinformatic methods for the characterization of Leishmania genomes at a single cell level
Hideo Imamura, Marlene Jara, Pieter Monsieurs, Mandy Sanders, Ilse Maes, Manu Vanaerschot, Matthew Berriman, James A. Cotton, Jean-Claude Dujardin and Malgorzata A. Domagalska

### Sheet: Table S1 Mapping of BPK275 
	Number of reads of various single cell samples														Read depth summary of various single cell samples											Average somy difference from the bulk control with no GC correction and GC correction with somy renormalization
																												Average somy difference from the bulk control
			Number of reads														Read depth measureed in 5000 pb windows											GC uncorrected			GC normalized				GC normalized = GC correction with somy normalization
	id	id2	total	mapped	(%)	mapped_in_pair	(%)	properly_paired	(%)	duplicates	(%)	singletons	(%)		id	id2	median	average	maximum	minmium	maximum somy/minimum somy	standard deviation	normalized standard deviation	read count variance		id	id2	ASD	std	SDC	ASD	std	SDC
BPK275	BPK275siA1C	RepliG_1000	59.73	57.892	96.924	56.171	94.043	27.753	46.464	2.323	3.89	1.721	2.881		BPK275siA1	RepliG_1000	38.611	40.095	96.9105	11.346	8.54138	20.3488	0.507516	2.09		BPK275siA1	RepliG_1000	0.7336	0.5027	20	0.4198	0.3138	13
	BPK275siB2C	RepliG_100	45.594	43.841	96.155	42.194	92.542	16.15	35.421	1.797	3.942	1.647	3.613		BPK275siB2	RepliG_100	17.3175	18.9579	48.191	3.806	12.6618	10.7094	0.564905	3.55		BPK275siB2	RepliG_100	0.8844	0.5937	21	0.5735	0.3751	18
	BPK275siC3C	RepliG_50	37.67	36.071	95.755	34.573	91.777	11.425	30.329	1.458	3.869	1.499	3.978		BPK275siC3	RepliG_50	9.61925	11.1142	30.6855	1.7705	17.3315	6.73167	0.605683	5.21		BPK275siC3	RepliG_50	0.9948	0.5923	28	0.5927	0.3996	19
	BPK275siD4C	RepliG_25	44.465	42.643	95.901	40.933	92.057	14.77	33.217	1.77	3.98	1.709	3.844		BPK275siD4	RepliG_25	12.6335	15.1565	38.9575	2.388	16.3139	9.61543	0.63441	4.91		BPK275siD4	RepliG_25	1.0644	0.7633	27	0.6369	0.5195	18
	BPK275siE5C	RepliG_10	34.077	32.714	96	31.43	92.234	11.258	33.037	2.818	8.269	1.283	3.766		BPK275siE5	RepliG_10	0.00075	0.108208	2.573	0	inf	0.430467	3.97813	24.32		BPK275siE5	RepliG_10	NA	NA	NA	NA	NA	NA
	BPK275siG7C	PicoPlex_1000	25.253	13.842	54.812	5.338	21.136	3.07	12.159	3.8	15.047	8.504	33.676		BPK275siG7	PicoPlex_1000	4.64525	5.19681	9.1655	2.561	3.57888	1.66933	0.321222	2.68		BPK275siG7	PicoPlex_1000	0.2772	0.2957	4	0.2993	0.2563	8
	BPK275siH8C	PicoPlex_100	31.87	17.103	53.664	6.49	20.366	3.66	11.485	5.235	16.425	10.612	33.299		BPK275siH8	PicoPlex_100	5.48475	5.98864	10.586	2.705	3.91349	1.91875	0.320398	1.21		BPK275siH8	PicoPlex_100	0.2961	0.3103	7	0.2942	0.2532	7
	BPK275siI9C	PicoPlex_50	21.439	4.993	23.291	1.782	8.313	1.054	4.918	0.714	3.33	3.211	14.978		BPK275siI9	PicoPlex_50	1.94275	2.12125	3.748	1.24	3.02258	0.649857	0.306356	0.9		BPK275siI9	PicoPlex_50	0.2634	0.2565	5	0.1623	0.159	2
	BPK275siJ10C	PicoPlex_25	16.887	8.741	51.765	3.263	19.322	1.716	10.163	1.626	9.626	5.478	32.442		BPK275siJ10	PicoPlex_25	3.1795	3.51757	6.691	1.625	4.11754	1.22455	0.348123	0.73		BPK275siJ10	PicoPlex_25	0.3181	0.3097	6	0.208	0.1878	3
	BPK275siK11C	PicoPlex_10	15.933	1.125	7.062	0.45	2.827	0.155	0.973	0.106	0.666	0.675	4.235		BPK275siK11	PicoPlex_10	0.1185	0.125222	0.306	0.04	7.65	0.065497	0.523044	6.24		BPK275siK11	PicoPlex_10	0.6235	0.5596	20	0.4181	0.3553	11
	BPK275siM13C	BPK275_bulk	45.585	44.3	97.182	43.274	94.93	15.824	34.714	1.317	2.889	1.026	2.252		BPK275siM13C	BPK275_bulk	36.1377	43.1773	72.279	34.445	2.09839	12.1034	0.280319	0.11			RepliG_ave	0.92872	0.6224	24.2	0.57254	0.41008	17.8
	both	ave	33.2918	25.8965												both	ave	10.2381	24.7814								RepliG_med	0.9664	0.5937	25	0.5927	0.3996	18
	both	sum	332.918	258.965												both	sum	102.381	247.814								PicoPlex_ave	0.3433	0.335533	7.66667	0.275017	0.238383	6
	both	std	14.0338	19.2749												both	std	12.2558	30.3566								PicoPlex_med	0.2888	0.3027	5.5	0.2812	0.23595	6
	RepliG	ave	44.3072	42.6322	0.962196											RepliG	ave	17.0864	43.4635
	RepliG	sum	221.536	213.161												RepliG	sum	85.4318	217.317
	RepliG	std	9.85207	9.69204												RepliG	std	14.6675	34.404
	PicoPlex	ave	22.2764	9.1608	0.411233											PicoPlex	ave	3.3899	6.0993
	PicoPlex	sum	111.382	45.804												PicoPlex	sum	16.9495	30.4965
	PicoPlex	std	6.53611	6.46361												PicoPlex	std	2.36126	4.1525

### Sheet: Table S2 Mapping of PER094a & b
A
	Number of reads of various single cell samples														Read depth summary of various single cell samples										Average somy difference from the bulk control with no GC correction and GC correction with somy renormalization									normal= No GC correction
																											Average somy difference
			Number of reads														Read depth measureed in 5000 pb windows										GC uncorrected			GC normalized
PER094a	id	id2	total	mapped	(%)	mapped_in_pair	(%)	properly_paired	(%)	duplicates	(%)	singletons	(%)		id	id2	median	average	maximum	minmium	maximum somy/minimum somy	standard deviation	normalized standard deviation		id	id2	ASD	std	SDC	ASD	std	SDC	depth evenness		GC normalized = GC correction with somy normalization
	PER094a_sc19	PER094a_sc19	11.8	0.167	1.414	0.044	0.376	0.026	0.219	0.12	1.015	0.123	1.039		PER094a_sc19	PER094a_sc19	0.248	0.263514	0.531	0.171	3.10526	0.0668	0.253495		PER094a_sc19	PER094a_sc19	0.2337	0.1474	2	0.1483	0.0928	0	even
	PER094a_sc20	PER094a_sc20	6.987	0.115	1.649	0.038	0.54	0.023	0.334	0.029	0.409	0.077	1.109		PER094a_sc20	PER094a_sc20	0.497	0.521857	1.048	0.357	2.93557	0.120824	0.231526		PER094a_sc20	PER094a_sc20	0.175	0.1301	1	0.1214	0.1042	0	even
	PER094a_sc8	PER094a_sc8	8.827	0.122	1.385	0.037	0.415	0.022	0.25	0.037	0.424	0.086	0.97		PER094a_sc8	PER094a_sc8	0.473	0.496371	0.987	0.337	2.92878	0.118098	0.237923		PER094a_sc8	PER094a_sc8	0.191	0.1285	2	0.1432	0.1107	0	even
	PER094a_sc9	PER094a_sc9	6.801	0.108	1.591	0.039	0.579	0.024	0.349	0.008	0.118	0.069	1.012		PER094a_sc9	PER094a_sc9	0.572	0.596143	1.232	0.3605	3.41748	0.146134	0.245133		PER094a_sc9	PER094a_sc9	0.1909	0.1452	1	0.1338	0.1157	1	even
	PER094a_sc6	PER094a_sc6	8.372	0.119	1.419	0.038	0.449	0.024	0.281	0.036	0.428	0.081	0.97		PER094a_sc6	PER094a_sc6	0.435	0.460886	0.934	0.277	3.37184	0.11595	0.25158		PER094a_sc6	PER094a_sc6	0.2352	0.1591	2	0.1792	0.1217	1	even
	PER094a_sc24	PER094a_sc24	6.475	0.101	1.562	0.038	0.593	0.024	0.365	0.003	0.039	0.063	0.969		PER094a_sc24	PER094a_sc24	0.579	0.5923	1.217	0.359	3.38997	0.146192	0.246821		PER094a_sc24	PER094a_sc24	0.1901	0.155	2	0.1413	0.124	1	even
	PER094a_sc5	PER094a_sc5	10.455	0.15	1.432	0.042	0.4	0.025	0.242	0.067	0.638	0.108	1.032		PER094a_sc5	PER094a_sc5	0.466	0.4867	1.013	0.327	3.09786	0.121391	0.249416		PER094a_sc5	PER094a_sc5	0.2135	0.1487	3	0.1546	0.1252	0	even
	PER094a_sc18	PER094a_sc18	11.009	0.152	1.378	0.04	0.363	0.023	0.212	0.097	0.878	0.112	1.016		PER094a_sc18	PER094a_sc18	0.299	0.305343	0.618	0.193	3.20207	0.078326	0.256517		PER094a_sc18	PER094a_sc18	0.2187	0.1571	2	0.1588	0.1273	0	even
	PER094a_sc13	PER094a_sc13	8.002	0.121	1.513	0.041	0.506	0.025	0.314	0.014	0.175	0.081	1.007		PER094a_sc13	PER094a_sc13	0.6	0.643543	1.286	0.431	2.98376	0.152157	0.236436		PER094a_sc13	PER094a_sc13	0.2153	0.1415	2	0.1567	0.1275	0	even
	PER094a_sc14	PER094a_sc14	6.045	0.107	1.773	0.037	0.609	0.024	0.389	0.002	0.032	0.07	1.164		PER094a_sc14	PER094a_sc14	0.615	0.638314	1.314	0.4	3.285	0.160978	0.252192		PER094a_sc14	PER094a_sc14	0.2129	0.1579	2	0.1534	0.135	1	even
	PER094a_sc15	PER094a_sc15	7.269	0.11	1.516	0.039	0.534	0.024	0.334	0.005	0.064	0.071	0.982		PER094a_sc15	PER094a_sc15	0.582	0.622114	1.279	0.389	3.28792	0.152828	0.245659		PER094a_sc15	PER094a_sc15	0.2137	0.1605	3	0.1687	0.1416	2	even
	PER094a_sc23	PER094a_sc23	6.113	0.717	11.723	0.542	8.866	0.321	5.245	0.125	2.05	0.175	2.857		PER094a_sc23	PER094a_sc23	0.6	0.633486	1.277	0.433	2.94919	0.161121	0.254341		PER094a_sc23	PER094a_sc23	0.2275	0.1508	2	0.1751	0.1418	2	even
	PER094a_sc21	PER094a_sc21	7.025	0.572	8.14	0.416	5.924	0.255	3.633	0.107	1.521	0.156	2.216		PER094a_sc21	PER094a_sc21	0.633	0.659243	1.29	0.451	2.86031	0.152954	0.232015		PER094a_sc21	PER094a_sc21	0.2077	0.1556	1	0.1717	0.1429	2	even
	PER094a_sc7	PER094a_sc7	6.969	0.637	9.138	0.477	6.85	0.302	4.332	0.108	1.543	0.159	2.288		PER094a_sc7	PER094a_sc7	0.6575	0.686157	1.355	0.451	3.00443	0.176149	0.256719		PER094a_sc7	PER094a_sc7	0.2309	0.178	3	0.1924	0.1687	3	irregular
	PER094a_sc11	PER094a_sc11	6.991	0.421	6.025	0.294	4.202	0.171	2.444	0.071	1.019	0.127	1.823		PER094a_sc11	PER094a_sc11	0.64	0.6749	1.292	0.433	2.98383	0.171964	0.254799		PER094a_sc11	PER094a_sc11	0.2282	0.1817	3	0.2029	0.191	2	irregular
	PER094a_sc2	PER094a_sc2	5.831	3.724	63.863	3.126	53.608	2.007	34.422	0.537	9.212	0.598	10.255		PER094a_sc2	PER094a_sc2	19.296	20.2961	42.391	5.168	8.20259	6.22893	0.306903		PER094a_sc2	PER094a_sc2	0.2909	0.293	5	0.2762	0.2524	4	even
	PER094a_sc10	PER094a_sc10	6.482	0.585	9.029	0.403	6.225	0.273	4.206	0.122	1.889	0.182	2.805		PER094a_sc10	PER094a_sc10	0.981	1.09053	2.494	0.662	3.76737	0.402645	0.36922		PER094a_sc10	PER094a_sc10	0.3491	0.4024	7	0.3207	0.4237	6	uneven
	PER094a_sc17	PER094a_sc17	6.648	3.162	47.566	2.6	39.118	1.72	25.874	0.526	7.906	0.562	8.448		PER094a_sc17	PER094a_sc17	6.351	10.1005	28.212	0.549	51.388	9.20275	0.911117		PER094a_sc17	PER094a_sc17	2.5083	1.6215	33	1.7952	0.8326	32	uneven
	PER094a_sc16	PER094a_sc16	6.179	3.039	49.188	2.494	40.364	1.581	25.591	0.515	8.33	0.545	8.824		PER094a_sc16	PER094a_sc16	8.788	11.1147	40.4455	0.627	64.5064	11.4693	1.0319		PER094a_sc16	PER094a_sc16	2.2026	1.4124	32	2.2024	1.4125	32	uneven
	PER094a_sc12	PER094a_sc12	6.771	1.612	23.808	1.278	18.878	0.806	11.903	0.3	4.431	0.334	4.931		PER094a_sc12	PER094a_sc12	0.8305	1.12026	6.032	0.68	8.87059	0.928051	0.828427		PER094a_sc12	PER094a_sc12	0.7872	2.2032	8	0.7424	2.2398	6	uneven
	PER094a_sc25	PER094a_sc25	6.063	1.446	23.858	1.151	18.98	0.674	11.121	0.242	3.99	0.296	4.877		PER094a_sc25	PER094a_sc25	0.814	1.82906	7.856	0.532	14.7669	2.17559	1.18946		PER094a_sc25	PER094a_sc25	2.6951	5.0162	14	2.695	5.0948	11	uneven
	PER094a_sc3	PER094a_sc3	5.555	1.268	22.817	0.97	17.457	0.503	9.062	0.272	4.897	0.298	5.36		PER094a_sc3	PER094a_sc3	0.969	1.63594	19.867	0.642	30.9455	3.15369	1.92775		PER094a_sc3	PER094a_sc3	1.5096	6.1541	10	1.4464	5.8723	9	uneven
	PER094a_sc1	PER094a_sc1	7.672	1.443	18.801	1.107	14.426	0.683	8.901	0.28	3.654	0.336	4.375		PER094a_sc1	PER094a_sc1	0.841	1.53799	17.502	0.649	26.9676	2.85367	1.85546		PER094a_sc1	PER094a_sc1	1.7603	6.6796	8	1.7603	6.6796	8	uneven
	PER094a_sc22	PER094a_sc22	5.505	1.999	36.309	1.63	29.616	1.047	19.028	0.329	5.972	0.368	6.693		PER094a_sc22	PER094a_sc22	0.637	1.74311	15.042	0.4555	33.0231	3.43395	1.97001		PER094a_sc22	PER094a_sc22	3.6461	10.4544	11	3.6461	10.4544	11	uneven
	PER094a_sc4	PER094a_sc4	7.315	2.302	31.473	1.897	25.928	1.369	18.718	0.439	5.996	0.406	5.545		PER094a_sc4	PER094a_sc4	0.8265	2.79531	28.858	0.552	52.279	6.24106	2.23269		PER094a_sc4	PER094a_sc4	4.8724	14.4767	11	4.9212	14.6661	11	uneven
	PER094a_A1	PER094a_bulk	16.69	15.502	92.885	14.891	89.222	5.455	32.686	1.1	6.589	0.611	3.664		PER094a_A1	PER094a_bulk	112.576	117.607	215.004	106.554	2.01779	21.3637	0.181653		all samples	ave	0.952236	2.04042	6.8	0.888296	1.99593	5.8
		ave	7.32644	0.97196													ave	2.46177	9.0149						all samples	med	0.2309	0.1605	3	0.1792	0.1429	2
		sum	183.161	24.299													sum	61.5444	225.373
		std	1.64487	1.10116													std	4.62092	13.0398
																											Average somy difference
			Number of reads														Read depth measureed in 5000 pb windows										GC uncorrected			GC normalized
PER094b	id	id2	total	mapped	(%)	mapped_in_pair	(%)	properly_paired	(%)	duplicates	(%)	singletons	(%)		id	id2	median	average	maximum	minmium	maximum somy/minimum somy	standard deviation	normalized standard deviation		id	id2	ASD	std	SDC	ASD	std	SDC	depth evenness
	PER094b_sc17	PER094b_sc17	9.612	0.137	1.43	0.046	0.483	0.028	0.291	0.028	0.293	0.091	0.947		PER094b_sc17	PER094b_sc17	0.64	0.670214	1.308	0.408	3.20588	0.156168	0.233012		PER094b_sc17	PER094b_sc17	0.1508	0.1332	1	0.1015	0.1052	1	even
	PER094b_sc7	PER094b_sc7	10.336	0.135	1.303	0.037	0.362	0.022	0.212	0.082	0.789	0.097	0.94		PER094b_sc7	PER094b_sc7	0.277	0.291629	0.593	0.179	3.31285	0.071934	0.246664		PER094b_sc7	PER094b_sc7	0.1826	0.152	2	0.1324	0.1201	1	even
	PER094b_sc1	PER094b_sc1	13.408	0.193	1.438	0.049	0.364	0.027	0.204	0.149	1.111	0.144	1.073		PER094b_sc1	PER094b_sc1	0.239	0.255214	0.517	0.151	3.42384	0.062921	0.246541		PER094b_sc1	PER094b_sc1	0.19	0.1476	2	0.1336	0.1213	1	even
	PER094b_sc15	PER094b_sc15	7.13	5.05	70.83	4.287	60.127	2.578	36.165	0.677	9.491	0.763	10.704		PER094b_sc15	PER094b_sc15	27.887	28.3284	60.585	14.352	4.22136	8.5158	0.30061		PER094b_sc15	PER094b_sc15	0.3253	0.2089	6	0.1426	0.1388	2	even
	PER094b_sc13	PER094b_sc13	8.435	4.279	50.727	3.455	40.965	2.123	25.173	0.657	7.792	0.823	9.762		PER094b_sc13	PER094b_sc13	21.787	22.4905	48.053	11.605	4.14072	6.5632	0.291821		PER094b_sc13	PER094b_sc13	0.3273	0.2085	7	0.1463	0.1348	1	even
	PER094b_sc12	PER094b_sc12	10.552	0.161	1.527	0.064	0.61	0.041	0.385	0.06	0.568	0.097	0.917		PER094b_sc12	PER094b_sc12	0.403	0.428614	0.878	0.2695	3.25788	0.110158	0.257011		PER094b_sc12	PER094b_sc12	0.2178	0.1442	1	0.1473	0.1219	1	even
	PER094b_sc19	PER094b_sc19	12.062	0.139	1.149	0.035	0.289	0.02	0.168	0.096	0.795	0.104	0.859		PER094b_sc19	PER094b_sc19	0.219	0.231143	0.479	0.132	3.62879	0.061187	0.264716		PER094b_sc19	PER094b_sc19	0.2117	0.1642	1	0.1607	0.1401	1	even
	PER094b_sc16	PER094b_sc16	7.624	3.032	39.766	2.549	33.43	1.601	20.996	0.398	5.224	0.483	6.336		PER094b_sc16	PER094b_sc16	15.701	16.4363	33.16	7.772	4.2666	4.6383	0.282198		PER094b_sc16	PER094b_sc16	0.3176	0.2193	7	0.1665	0.1518	1	even
	PER094b_sc20	PER094b_sc20	7.843	5.316	67.781	4.521	57.644	3.21	40.92	0.751	9.575	0.795	10.138		PER094b_sc20	PER094b_sc20	28.201	28.5569	62.65	12.3205	5.08502	8.91095	0.312042		PER094b_sc20	PER094b_sc20	0.348	0.2374	10	0.1691	0.1722	2	even
	PER094b_sc9	PER094b_sc9	6.864	4.241	61.785	3.535	51.506	1.856	27.046	0.583	8.499	0.706	10.279		PER094b_sc9	PER094b_sc9	23.6375	23.473	51.086	10.885	4.69325	6.39601	0.272484		PER094b_sc9	PER094b_sc9	0.3296	0.2155	5	0.1704	0.1828	2	even
	PER094b_sc5	PER094b_sc5	4.971	3.245	65.283	2.719	54.697	1.61	32.384	0.433	8.712	0.526	10.586		PER094b_sc5	PER094b_sc5	17.5	17.6886	36.666	9.024	4.06316	5.08941	0.287723		PER094b_sc5	PER094b_sc5	0.3195	0.2219	6	0.1883	0.1526	2	even
	PER094b_sc3	PER094b_sc3	11.794	0.15	1.274	0.037	0.313	0.022	0.183	0.105	0.89	0.113	0.962		PER094b_sc3	PER094b_sc3	0.231	0.2389	0.505	0.139	3.63309	0.065816	0.275498		PER094b_sc3	PER094b_sc3	0.2463	0.1604	2	0.1884	0.1386	2	even
	PER094b_sc4	PER094b_sc4	12.49	0.146	1.168	0.037	0.294	0.021	0.171	0.11	0.883	0.109	0.874		PER094b_sc4	PER094b_sc4	0.172	0.181614	0.377	0.114	3.30702	0.048417	0.266595		PER094b_sc4	PER094b_sc4	0.2011	0.1794	2	0.193	0.1533	3	even
	PER094b_sc2	PER094b_sc2	7.788	4.953	63.6	4.114	52.831	2.629	33.76	0.77	9.892	0.839	10.769		PER094b_sc2	PER094b_sc2	24.884	26.1135	56.219	11.969	4.69705	7.55664	0.289377		PER094b_sc2	PER094b_sc2	0.3859	0.2028	10	0.2145	0.1731	3	even
	PER094b_sc22	PER094b_sc22	7.88	1.002	12.712	0.749	9.505	0.411	5.213	0.197	2.502	0.253	3.207		PER094b_sc22	PER094b_sc22	0.6505	0.721971	1.4675	0.4355	3.36969	0.240244	0.33276		PER094b_sc22	PER094b_sc22	0.2564	0.3822	5	0.2584	0.4183	6	uneven
	PER094b_sc8	PER094b_sc8	7.101	3.391	47.75	2.808	39.545	1.822	25.657	0.509	7.172	0.583	8.204		PER094b_sc8	PER094b_sc8	14.157	12.4649	30.866	0.776	39.7758	7.97898	0.640117		PER094b_sc8	PER094b_sc8	0.9576	0.6587	23	0.986	0.6056	26	uneven
	PER094b_sc10	PER094b_sc10	6.702	1.876	27.992	1.457	21.741	0.926	13.813	0.377	5.623	0.419	6.251		PER094b_sc10	PER094b_sc10	0.707	1.15551	12.158	0.45	27.0178	1.96302	1.69883		PER094b_sc10	PER094b_sc10	1.4806	5.4731	8	1.5114	5.6256	9	uneven
	PER094b_sc18	PER094b_sc18	8.158	1.034	12.679	0.772	9.466	0.43	5.269	0.201	2.462	0.262	3.214		PER094b_sc18	PER094b_sc18	0.726	1.40299	22.945	0.503	45.6163	3.69964	2.63698		PER094b_sc18	PER094b_sc18	1.9089	10.1736	3	1.7919	9.5713	2	uneven
	PER094b_sc6	PER094b_sc6	7.198	1.672	23.225	1.309	18.187	0.771	10.706	0.314	4.363	0.363	5.038		PER094b_sc6	PER094b_sc6	0.752	3.47926	22.41	0.577	38.8388	6.11582	1.75779		PER094b_sc6	PER094b_sc6	7.3447	16.1873	10	7.2957	16.1726	9	uneven
	PER094b_sc14	PER094b_sc14	6.49	2.415	37.217	1.909	29.421	1.111	17.116	0.425	6.551	0.506	7.796		PER094b_sc14	PER094b_sc14	0.748	6.03494	40.607	0.444	91.4572	10.4608	1.73337		PER094b_sc14	PER094b_sc14	14.3106	27.5296	16	14.3103	27.5302	16	uneven
	PER094b_sc11	PER094b_sc11	6.994	2.374	33.94	1.889	27.016	1.003	14.345	0.431	6.163	0.484	6.924		PER094b_sc11	PER094b_sc11	0.693	7.02143	57.196	0.531	107.714	14.5249	2.06865		PER094b_sc11	PER094b_sc11	18.4003	41.8367	15	19.2186	43.7411	14	uneven
	PER094b_sc21	PER094b_sc21	7.493	2.265	30.224	1.784	23.803	1.022	13.645	0.444	5.932	0.481	6.421		PER094b_sc21	PER094b_sc21	0.798	9.05401	58.0405	0.563	103.091	16.977	1.87508		PER094b_sc21	PER094b_sc21	20.8109	42.3446	12	21.7959	44.363	10	uneven
	PER094b_A1	PER094b_bulk	18.728	16.401	87.576	15.689	83.773	4.229	22.582	1.164	6.215	0.712	3.803		PER094b_A1	PER094b_bulk	119.504	125.891	234.408	109.985	2.13127	22.8304	0.18135		all samples	ave	3.14652	6.69005	7	3.15558	6.81974	5.22727
		ave	8.5875	2.14573													ave	9.39634	27.2166						all samples	med	0.3263	0.2174	6	0.18835	0.16275	2
		sum	188.925	47.206													sum	206.719	598.766
		std	2.24269	1.82145													std	10.5498	24.149
